# Genome-resolved metagenomics reveals microbial potential for CO_2_ and CH_4_ emissions in prawn ponds

**DOI:** 10.64898/2026.08.18.745432

**Authors:** Abul Bashar, Amaru Miranda Djurhuus, Patrick Denis Browne, M.M.R. Jahangir, Niels O. G. Jørgensen, Mohammad Mahfujul Haque, Lars Hestbjerg Hansen

## Abstract

Recognizing the central role of microorganisms in greenhouse gas (GHG) cycling in aquaculture systems, we provide a genome- and gene-centric perspective on the metabolic potential for CO₂ and CH₄ cycling in prawn aquaculture ponds across seasons and contrasting culture practices. Using TaxVAMB, we recovered 78 high- and medium-quality metagenome-assembled genomes (MAGs), including previously underappreciated taxa such as *Bathyarchaeia* and *Terriglobia*. Metabolic profiling revealed that CO₂ and CH₄ cycling constitute a minor fraction of the pond’s metabolic potential, dominated instead by heterotrophic processes such as fermentation, oxygen metabolism, and iron reduction. The relative metabolic weight of these carbon-cycling pathways was lower than that reported for permafrost, wetland, peatland, deep-sea, and human gut microbiomes. An integrated metabolic network suggested that genetic potential for CO₂ production is primarily driven by pyruvate and acetyl-CoA oxidation, while methanogenesis and methane oxidation genes together encode the potential for internal carbon-recycling loops via canonical archaeal and bacterial pathways. Seasonal dynamics, rather than management treatment, strongly influenced functional gene abundances, with CO₂ fixation and CH_4_ oxidation genes increasing toward the late season. *Bathyarchaeia* emerged as the most versatile taxon for CO₂ cycling and methanogenesis, with stable relative abundance across seasons and treatments. This study underscores the role of seasonally evolving microbial networks in regulating carbon turnover and the potential for CO_2_ and CH_4_ emissions in prawn aquaculture ponds.
