## Extended Data for "Genome-resolved metagenomics reveals microbial potential for CO_2_ and CH_4_ emissions in prawn ponds"

### Sheet: ST1
MAGs	Class	S1T1	S1T2	S1T3	S1T4	S1T5	S1T6	S2T1	S2T2	S2T3	S2T4	S2T5	S2T6	S3T1	S3T2	S3T3	S3T4	S3T5	S3T6	S4T1	S4T2	S4T3	S4T4	S4T5	S4T6	S5T1	S5T2	S5T3	S5T4	S5T5	S5T6	S6T1	S6T2	S6T3	S6T4	S6T5	S6T6
d_Archaea;p_Halobacteriota;c_Methanosarcinia;o_Methanosarcinales;f_Methanoperedenaceae;g_Methanoperedens;s_Methanoperedens nitroreducens A	Methanosarcinia	15.644	12.8778	36.96	11.2636	27.7638	16.4153	36.1371	66.6636	15.3675	44.3925	35.6789	44.3432	60.9925	62.9731	35.9953	27.6797	29.8384	44.6826	92.1848	247.314	26.8022	41.5584	79.24	34.5926	37.0486	57.3264	49.5632	32.0692	39.9301	53.0314	99.442	87.1153	70.2166	219.665	107.316	116.177
d_Archaea;p_Halobacteriota;c_Methanosarcinia;o_Methanosarcinales;f_Methanoperedenaceae;g_Methanoperedens;s_Methanoperedens sp026552855	Methanosarcinia	117.584	235.136	672.081	154.292	301.14	274.906	597.875	600.435	264.088	537.881	598.456	729.423	725.39	941.199	704.908	533.405	542.402	645.302	1762.8	3114.12	456.529	577.816	1560.22	463.218	578.823	734.8	754.024	470.649	648.846	788.358	959.642	1479.75	1211.94	3861.83	1556.51	2136.31
d_Archaea;p_Halobacteriota;c_Methanosarcinia;o_Methanosarcinales;f_Methanosarcinaceae;g_Methanosarcina;s_Methanosarcina barkeri B	Methanosarcinia	1.04203	2.16797	1.68956	1.78556	2.33582	1.22352	6.88087	17.707	3.89589	10.5592	3.10208	4.33471	7.58945	7.27431	9.77585	3.31063	2.17399	3.37437	5.20608	8.60081	2.43358	2.14782	4.23029	1.91347	3.71124	1.76479	3.97677	5.15447	2.30333	14.7079	28.5195	27.9949	3.15105	8.16572	4.87593	6.4714
d_Archaea;p_Halobacteriota;c_Methanosarcinia;o_Methanotrichales;f_Methanotrichaceae;g_Methanothrix B;s_Methanothrix B sp029907715	Methanosarcinia	0.707309	1.53239	1.77384	1.14763	2.73529	6.82243	3.81248	1.51536	1.81347	2.01609	3.13722	3.56452	1.73205	1.77105	5.78133	2.55143	1.81728	1.85799	3.39677	3.73696	2.92792	13.9536	1.91479	4.30853	2.60958	3.62937	10.0431	2.73232	2.98523	3.55174	3.29933	2.60157	4.49781	12.099	52.3903	6.0111
d_Archaea;p_Halobacteriota;c_Methanosarcinia;o_Methanotrichales;f_Methanotrichaceae;g_Methanothrix;s_Methanothrix sp023229165	Methanosarcinia	4.34373	7.16043	14.4184	5.91198	18.0593	12.8923	9.63411	15.3798	6.39742	60.0361	19.903	26.2144	14.596	17.2884	11.5019	13.5594	139.857	23.1074	22.8605	12.7615	20.7446	32.9298	18.572	31.3936	29.7848	227.411	32.1224	19.9992	27.3052	27.573	24.6866	25.5795	28.4063	70.7873	86.871	23.3097
d_Archaea;p_Halobacteriota;c_Syntropharchaeia;o_Alkanophagales;f_Methanospirareceae;g_ANME-1-THS;s_ANME-1-THS sp020725315	Syntropharchaeia	1.00143	1.69799	2.16996	1.19343	2.15977	1.72966	4.44897	12.9284	1.86525	11.8694	3.20734	5.69454	38.7477	16.5176	4.70961	3.67309	3.79328	3.0594	4.10437	7.4868	4.23688	4.58694	3.80028	6.07277	5.54491	5.83573	4.27621	4.25055	4.36277	4.40582	20.1431	10.836	5.87719	19.21	10.0295	6.24159
d_Archaea;p_Methanobacteriota;c_Methanobacteria;o_Methanobacteriales;f_Methanobacteriaceae;g_Methanobacterium B;s_Methanobacterium B sp003151535	Methanobacteria	7.36436	9.53803	12.1591	7.66812	22.2299	31.5955	6.24376	13.6855	5.0438	18.4334	23.9039	23.1516	14.5113	28.5565	8.00707	12.4522	30.3926	30.4197	29.8	12.2139	23.9771	64.4456	35.5535	49.9158	37.4265	38.5896	36.9733	20.6419	27.3761	25.2841	25.7301	21.8527	30.6499	80.6556	214.921	27.3228
d_Archaea;p_Methanobacteriota;c_Methanobacteria;o_Methanobacteriales;f_Methanobacteriaceae;g_Methanobrevibacter;s_Methanobrevibacter sp024409165	Methanobacteria	2.17935	1.74214	12.3927	1.62128	5.57056	5.02942	1.31431	6.0275	0.554583	5.38554	5.21127	5.72091	9.40483	4.91319	3.106	2.98947	6.70412	5.7949	5.4903	2.46842	4.60052	10.8065	4.0322	13.6235	6.87894	7.43821	7.86437	4.73414	6.35138	5.37027	9.45844	5.37795	26.3596	69.462	32.3261	5.77536
d_Archaea;p_Micrarchaeota;c_Micrarchaeia;o_Anstonellales;f_Bilamarchaeaceae;g_Bilamarchaeum;s_Bilamarchaeum sp033853355	Micrarchaeia	72.9558	123.942	138.217	259.812	184.732	233.359	221.533	230.999	408.257	247.342	208.521	349.631	205.739	218.103	286.378	281.691	284.167	225.817	227.153	191.784	304.221	241.522	5445.46	319.889	317.795	366.056	357.69	495.911	329.732	461.233	381.283	531.124	271.245	721.033	608.835	436.792
d_Archaea;p_Thermoplasmatota;c_Thermoplasmata;o_SG8-5;f_SG8-5;g_UBA147	Thermoplasmata	88.497	149.974	180.06	255.936	214.474	257.465	274.494	283.767	360.885	1146.46	288.377	407.705	267.289	258.027	355.195	335.96	501.317	304.104	364.329	236.635	399.659	341.847	417.687	425.155	430.643	3618.22	479.115	613.915	391.013	609.722	473.44	634.764	346.883	924.711	882.059	600.719
d_Archaea;p_Thermoplasmatota;c_Thermoplasmata;o_Thermoplasmatales;f_Thermoplasmataceae;g_JAJZOM01	Thermoplasmata	1.13786	2.18269	2.39828	1.66147	3.57323	2.33144	3.83435	4.50643	2.29803	4.70734	4.31482	14.7389	3.46145	3.54358	6.1155	3.67475	6.79794	4.63474	4.99875	2.45951	4.31381	6.08218	4.62539	506.162	5.37207	7.15657	6.44269	5.60195	5.75056	6.68286	6.59431	14.9065	5.28442	14.9805	15.6353	6.99239
d_Archaea;p_Thermoplasmatota;c_Thermoplasmata;o_Thermoplasmatales;f_Thermoplasmataceae;g_JAJZOM01	Thermoplasmata	30.4837	47.0465	64.8131	36.6016	83.2307	61.0435	91.8866	91.9265	52.0465	104.101	111.419	151.09	87.0547	87.6024	115.603	96.5009	170.341	123.006	109.635	69.7438	107.633	133.96	113.004	2573.51	137.071	163.184	141.045	132.396	135.305	152.303	147.291	494.463	126.583	359.199	357.219	138.824
d_Archaea;p_Thermoplasmatota;c_Thermoplasmata;o_UBA10834;f_UBA10834;g_UBA9653	Thermoplasmata	43.1465	90.9461	95.9175	108.418	113.482	110.51	166.181	171.54	177.222	887.569	139.882	240.801	206.729	132.604	207.301	168.517	172.966	144.959	153.177	125.583	172.77	160.336	216.618	252.653	197.507	2842.54	224.198	339.517	196.57	377.569	288.484	400.244	169.899	463.979	411.625	260.337
d_Archaea;p_Thermoproteota;c_Nitrososphaeria;o_Nitrososphaerales;f_Nitrososphaeraceae;g_Nitrososphaera;s_Nitrososphaera gargensis	Nitrososphaeria	0.705209	5.09668	0.973183	0.681915	5.4012	1.66644	1.973	9.13769	0.7869	5.98413	20.7962	9.64994	16.8727	9.33417	2.53059	0.695634	2.16409	21.4366	10.1966	3.81065	1.46852	5.08077	31.7569	2.28638	1.54723	5.31352	5.50087	3.96364	12.3838	9.62406	14.4889	14.1338	1.88331	4.94645	12.2119	13.3209
d_Bacteria;p_Acidobacteriota;c_Aminicenantia;o_UBA2199;f_UBA2199;g_JAGLQA01	Aminicenantia	162.394	248.641	353.407	243.94	434.128	376.735	399.815	474.274	312.75	533.096	541.797	654.985	501.432	434.876	514.383	475.641	677.749	602.749	557.672	352.218	585.136	733.71	623.865	7698.81	727.169	949.418	748.494	722.95	659.65	865.482	750.872	920.679	689.384	1920.5	1913.57	776.919
d_Bacteria;p_Acidobacteriota;c_Aminicenantia;o_UBA2199;f_UBA2199;g_JAKAGC01	Aminicenantia	197.442	350.832	437.462	2951.78	555.95	476.42	428.272	520.239	312.447	622.814	658.204	1119.73	519.293	544.216	546.086	570.843	858.735	726.261	683.738	412.325	9631.51	953.156	703.931	1006.67	13268.2	1147.24	976.885	817.146	847.541	945.885	847.458	1048.6	807.095	2262.34	2531.28	946.906
d_Bacteria;p_Acidobacteriota;c_Terriglobia;o_Acidiferrales;f_UBA7541;g_Palsa-295;s_Palsa-295 sp035576265	Terriglobia	1183.14	773.82	1170.31	1459.33	2876.61	1252.8	2566.29	14371.3	2982.24	8918.7	2578.96	2816.01	1814.57	1794.99	3320.57	1430.44	1659.33	2709.69	1578.56	3215.19	2052.74	1279.36	2312.72	1803.71	2105.44	2142.48	1825.11	2718.02	2062.95	4234.48	23860.7	6410.46	2307.63	6025.24	3296.13	2993.27
d_Bacteria;p_Acidobacteriota;c_Terriglobia;o_Terriglobales;f_Gp1-AA117;g_Angelobacter	Terriglobia	447.212	571.213	670.049	835.511	1121.22	1035.29	1248.15	5724.14	1455.37	3485.61	1301.45	1504.11	1434.15	1164.59	1649.6	1081.65	1289.89	1353.4	1053.26	1062.51	1231.71	1280.1	2287.1	1362.37	1319.03	1623.63	1419.39	1778.65	1904.91	2699.85	9264.14	3008.15	1303.1	3451.7	3215.12	1942.95
d_Bacteria;p_Acidobacteriota;c_Terriglobia;o_UBA7540;f_UBA7540;g_SCRD01;s_SCRD01 sp021787735	Terriglobia	473.839	1103.55	551.831	531.838	1049.22	983.461	1710.46	1407.75	1248.06	1224.15	1424.88	1425.04	1101.17	865.747	2142.59	964.614	1086.54	1444.75	2462.86	858.628	879.164	1609.31	4658.05	1770.02	978.708	1414.52	1321.36	2188.49	1379.83	2644.81	2264.58	8394.14	1062.95	2805.12	4159.4	3824.04
d_Bacteria;p_Acidobacteriota;c_Terriglobia;o_UBA7540;f_UBA7540;g_SCRD01;s_SCRD01 sp035576145	Terriglobia	578.086	615.086	575.865	600.767	1351.24	2853.36	1172.99	1048.85	1071.88	1001.9	1022.15	1450.2	853.291	854.556	1500.04	933.736	1157.81	1085.35	1277	869.954	1006	5764.56	3603.82	1819.37	1115.53	1334.83	1282.66	1586.94	1575.64	2132.35	1707.31	2715.06	1124.96	3002.28	14832.9	2139.47
d_Bacteria;p_Babelota;c_Babeliae;o_Babelales;f_RVW-14;g_GWF2-37-49;s_GWF2-37-49 sp000989955	Babeliae	62.871	68.2529	466.157	57.4263	193.751	129.02	72.03	126.132	39.9253	146.881	186.45	248.878	126.323	137.204	90.6326	129.833	243.66	216.836	174.682	92.6281	180.935	315.153	160.666	268.534	256.044	302.638	243.973	166.357	236.208	206.8	194.962	218.737	954.675	2911.75	850.513	207.498
d_Bacteria;p_Bacillota;c_Clostridia;o_Peptostreptococcales;f_Acidaminobacteraceae;g_JBGSUZ01;s_JBGSUZ01 sp041753235	Clostridia	146.393	169.908	265.513	137.848	383.604	252.37	238.327	415.637	142.872	570.343	541.123	575.33	319.397	357.494	293.926	320.791	7402.96	612.516	551.243	236.298	403.051	571.911	450.255	594.455	519.75	1247.06	547.51	495.303	783.375	533.555	661.649	583.719	506.953	1437.69	1518.01	662.501
d_Bacteria;p_Bacteroidota A;c_Ignavibacteria;o_Ignavibacteriales;f_Ignavibacteriaceae;g_DATFVA01;s_DATFVA01 sp035260565	Ignavibacteria	203.312	370.587	451.337	213.178	617.937	544.797	456.099	1226.69	235.838	1047.54	819.842	940.725	897.794	605.954	569.754	487.719	940.258	889.71	827.915	608.033	637.292	1336.68	2742	1328.69	900.405	1139.26	1012.68	1657.45	857.212	1006.47	1944.56	6068.91	848.276	2426.84	3539.82	1019.59
d_Bacteria;p_Bacteroidota A;c_Ignavibacteria;o_Ignavibacteriales;f_Ignavibacteriaceae;g_DATFVA01;s_DATFVA01 sp035456745	Ignavibacteria	237.43	404.318	505.82	236.401	743.679	669.654	450.448	837.951	241.356	830.984	859.449	1013.25	742.504	662.766	569.212	539.893	1197.34	978.915	911.661	498.545	701.464	1612.81	6390.56	1424.65	995.345	1290.65	1185.44	1299.23	1013.4	1101.62	1320.72	4825.13	957.927	2718.48	4521.74	1103.5
d_Bacteria;p_Bacteroidota A;c_Ignavibacteria;o_Ignavibacteriales;f_Ignavibacteriaceae;g_UBA6490;s_UBA6490 sp002435365	Ignavibacteria	245.112	694.108	1690.45	1018.65	712.976	987.827	517.753	1052.05	264.053	1160.88	1509.71	1639.87	1093.06	1006.7	659.628	1572.59	1278.63	1694.41	1337.34	909.122	3914.27	2663.34	993.65	2598.62	5516.51	2169.88	3900.21	1883.96	1481.16	1327.04	1625.09	2492.48	3034.66	9766.28	7396.55	1533.6
d_Bacteria;p_Bacteroidota A;c_Kapaibacteriia;o_Kapaibacteriales;f_UBA2268;g_CAIOZA01;s_CAIOZA01 sp903862655	Kapaibacteriia	133.662	254.942	1391.5	271.657	398.027	647.923	208.906	429.65	127.576	527.763	791.799	849.808	332.928	760.741	260.861	1034.61	858.96	941.957	619.954	352.528	714.359	1281.36	675.155	1511.43	1008.23	1000.37	888.781	578.501	825.386	704.177	702.361	530.065	3284.51	8571.78	3539.72	691.319
d_Bacteria;p_Bacteroidota A;c_Kryptoniia;o_Kryptoniales;f_JAKASW01;g_JAKASW01	Kryptoniia	223.981	351.938	424.427	423.163	548.638	495.468	863.863	694.154	748.503	728.979	680.131	970.349	600.347	646.947	1101.2	714.996	1121.76	729.056	731.344	529.893	774.938	763.525	988.444	12301.6	888.498	1097.38	990.763	1198.99	941.895	1564.52	1107.24	2478.19	829.648	2233.34	1976.84	1187.48
d_Bacteria;p_Bacteroidota A;c_UBA10030;o_UBA10030;f_UBA10030;g_JACPLA01;s_JACPLA01 sp035291905	UBA10030	186.699	920.427	622.339	645.802	453.263	670.112	1046.01	1961.35	792.84	1536.26	2366.68	1300.44	2640.71	1040.99	1316.04	1407.08	983.928	2451.75	1957.52	1228.08	1518.79	1183.6	1199.79	1470.85	1877.49	1206.58	3072.72	2046.84	1422.6	2535.29	3388.82	3204.87	1198.82	3161.22	2902.95	2728.46
d_Bacteria;p_Bacteroidota;c_Bacteroidia;o_AKYH767-A;f_OLB10;g_DASUFP01;s_DASUFP01 sp036274495	Bacteroidia	184.698	251.851	235.922	266.529	488.678	879.573	595.422	259.176	311	450.7	647.016	649.177	256.186	438.658	742.005	306.517	850.903	696.715	848.688	334.207	866.705	2173.29	473.307	432.263	1121.83	1074.01	1508.03	813.356	1112.52	879.218	423.353	538.439	435.509	1206.97	6141.34	1125.77
d_Bacteria;p_Bacteroidota;c_Bacteroidia;o_Bacteroidales;f_B18-G4;g_B18-G4	Bacteroidia	64.4229	165.608	265.659	308.226	168.119	505.446	167.685	177.067	142.698	208.423	249.329	385.443	179.209	208.123	213.483	355.284	287.888	267.748	464.141	252.94	978.874	1203.85	261.691	328.191	1290.11	375.381	488.153	318.854	302.514	423.213	289.074	350.309	508.137	1380.36	3319.71	630.973
d_Bacteria;p_Bacteroidota;c_Bacteroidia;o_Bacteroidales;f_CAIWKO01;g_CALGYY01;s_CALGYY01 sp937934705	Bacteroidia	162.093	300.469	1255.83	305.411	390.617	595.455	536.531	422.984	415.056	534.217	612.081	841.914	434.985	596.667	681.273	1220.52	714.454	645.313	810.924	414.238	704.007	1198.97	624.169	722.187	859.385	940.487	1126.77	950.412	741.706	976.835	687.179	871.646	2287.25	7297.86	3165.59	1202.54
d_Bacteria;p_Bacteroidota;c_Bacteroidia;o_Bacteroidales;f_GCA-2748055;g_JACJXF01	Bacteroidia	86.0002	258.322	458.363	450.741	232.623	486.149	237.056	363.222	144.703	450.618	735.472	614.295	454.571	618.364	307.544	560.797	791.154	814.471	671.293	343.077	1581.28	1202.32	390.624	746.72	2289.35	875.133	1362.54	715.022	773.485	641.504	572.286	558.269	860.087	2508.51	3551.9	793.194
d_Bacteria;p_Bacteroidota;c_Bacteroidia;o_Bacteroidales;f_JAGOPY01;g_JAGOPY01;s_JAGOPY01 sp017991835	Bacteroidia	195.677	341.383	1920.38	615.31	498.601	738.59	573.02	590.901	456.749	752.301	733.184	1173.19	591.711	723.432	702.747	1352.69	999.948	778.651	862.517	507.596	1855.7	1580.29	832.561	1151.39	2369.62	1430.91	1447.85	1112.2	1002.42	1119.63	947.691	1158.56	3756.08	10712.9	4192.81	1267.76
d_Bacteria;p_Bacteroidota;c_Bacteroidia;o_Bacteroidales;f_Prolixibacteraceae;g_Draconibacterium	Bacteroidia	217.239	210.66	944.749	252.601	609.584	529.357	229.94	831.493	142.666	991.703	921.894	857.777	485.582	770.868	298.226	640.281	793.708	1023.49	510.873	532.874	834.853	1227.25	808.491	3961.09	1140.08	1945.96	958.642	1444.78	809.805	615.87	1416.59	557.816	1772.28	5662.15	3335.87	635.551
d_Bacteria;p_Bacteroidota;c_Bacteroidia;o_Bacteroidales;f_Prolixibacteraceae;g_Draconibacterium	Bacteroidia	352.47	329.193	711.744	321.902	1091.97	901.376	396.795	851.851	227.964	1817.67	1347.3	1162.99	615.293	1357.63	502.872	540.413	1591.48	1498.76	964.901	573.314	1018.29	2089.62	1809.16	2648.84	1448.87	6247.26	1757.98	1838.44	1852.61	1494.56	1401.29	874.58	1446.78	4241.34	5525.67	1172.1
d_Bacteria;p_Bacteroidota;c_Bacteroidia;o_Bacteroidales;f_Prolixibacteraceae;g_Draconibacterium	Bacteroidia	575.977	698.142	2963.13	668.714	1607.17	1331.93	815.736	2031.88	477.211	3016.91	2522.97	2513.16	1464.58	2140.2	1017.21	3019.26	4534.85	2889.88	1787.1	1160.39	1889.67	2954.31	2162.9	7686.45	2630.56	7239.94	2398.67	2191.5	2776.61	2277.32	3396.2	2023.06	5591.44	19295.5	8002.61	2211.88
d_Bacteria;p_Bacteroidota;c_Bacteroidia;o_Bacteroidales;f_Prolixibacteraceae;g_JABMQB01;s_JABMQB01 sp016930735	Bacteroidia	213.297	406.296	627.337	508.225	630.038	1159.15	344.065	818.707	218.046	1364.58	1483.88	1144.88	877.845	2360.36	426.348	737.415	1620	1733.07	1083.61	741.475	1561.83	2442.94	1660.89	4088.04	2195.9	3216.12	1628.61	1163.67	1395.86	1023.67	1318.73	847.746	1221.35	3447.31	7180.18	1266.27
d_Bacteria;p_Bacteroidota;c_Bacteroidia;o_Bacteroidales;f_VadinHA17;g_LD21	Bacteroidia	27.7886	85.0626	68.7169	119.181	75.2186	236.321	64.7392	72.0531	43.2796	251.606	263.306	205.754	76.4934	94.8211	80.7489	74.0975	623.009	270.205	250.078	74.3138	414.263	623.693	107.389	171.924	559.592	816.385	448.908	236.593	341.998	238.265	116.959	136.915	128.217	372.215	1579.38	290.634
d_Bacteria;p_Bacteroidota;c_Bacteroidia;o_Bacteroidales;f_VadinHA17;g_LD21	Bacteroidia	34.126	234.406	79.8171	165.496	87.9879	463.247	169.816	94.9993	96.4023	166.196	338.781	330.947	99.7628	135.549	221.665	89.9084	189.777	363.073	723.341	93.2987	562.112	1350.69	157.369	171.527	755.195	406.163	1452.07	491.253	547.402	601.412	152.697	191.81	150.093	415.442	3435.53	805.765
d_Bacteria;p_Bacteroidota;c_Bacteroidia;o_Bacteroidales;f_VadinHA17;g_LD21;s_LD21 sp035531395	Bacteroidia	255.315	746.926	553.475	448.444	654.731	1859.87	604.492	674.988	366.181	1647.58	1526.72	1460.27	709.785	782.921	761.716	617.43	1853.74	1713.78	2387.33	543.095	1396.91	4642.86	948.163	1372.93	1927.53	4818.25	3522.14	2614.51	2100.21	3026.85	1105.66	1262.3	1054.52	2961.46	13247.6	2499.74
d_Bacteria;p_Bacteroidota;c_Bacteroidia;o_Bacteroidales;f_ZOR0009;g_Acetobacteroides	Bacteroidia	6473.14	182.841	276.581	151.17	15679.8	283.819	247.657	429.416	168.604	451.12	603.38	879.661	326.202	381.449	310.343	348.349	2061.28	662.448	457.055	262.958	431.247	629.892	480.622	621.393	555.645	729.127	602.578	529.51	655.544	585.716	679.879	608.427	558.025	1505.21	1695.72	593.313
d_Bacteria;p_Bacteroidota;c_Bacteroidia;o_Chitinophagales;f_BACL12;g_UBA7236;s_UBA7236 sp036734545	Bacteroidia	238.56	376.377	894.106	432.766	592.333	811.132	636.938	615.915	447.926	689.779	927.149	1011.77	593.383	1532.46	809.739	1114.06	1208.39	950.008	1102.89	667.183	1333.41	1795.31	1115.17	1695.41	1623.33	1107.78	1458	1317.39	1472.08	1114.68	993.874	759.909	1649.69	4781.95	5250.61	1582.24
d_Bacteria;p_Bacteroidota;c_Bacteroidia;o_Chitinophagales;f_Chitinophagaceae;g_Ginsengibacter;s_Ginsengibacter sp035765495	Bacteroidia	2557.23	321.091	427.635	204.593	9222	448.797	348.098	541.289	197.958	648.019	739.677	833.135	611.312	600.273	427.896	489.26	1008.02	847.473	726.668	375.169	636.926	1026.92	762.58	1011.28	897.907	1272.17	950.625	745.954	934.324	876.529	847.945	878.92	816.278	2278.31	2787.53	913.019
d_Bacteria;p_Bacteroidota;c_Bacteroidia;o_Cytophagales;f_Cyclobacteriaceae;g_ELB16-189;s_ELB16-189 sp025455445	Bacteroidia	304.177	428.349	382.225	478.608	798.487	1143.01	525.081	406.32	309.106	550.926	1074.21	909.982	411.369	1297.09	691.979	449.717	961.076	1215.08	1039.08	420.8	1716.59	2949.19	790.089	779.68	2354.98	1188.89	1481.74	925.447	1517.66	1127.48	634.041	746.585	702.38	2048.44	8559.9	1289.57
d_Bacteria;p_Bacteroidota;c_Bacteroidia;o_Cytophagales;f_Cyclobacteriaceae;g_Fulvivirga;s_Fulvivirga imtechensis	Bacteroidia	259.502	514.03	646.487	471.932	702.414	590.833	558.123	983.198	329.097	969.28	1326.22	1207.29	712.561	763.198	715.509	1209.63	1067.07	1401.35	1078.85	628.215	1565.03	1341.21	879.849	1240.25	2119.25	1389.87	1702.36	1172.78	1219.8	1277.62	1591.44	10169.4	1234.84	3517.73	3645.48	1424.76
d_Bacteria;p_Bacteroidota;c_Bacteroidia;o_Flavobacteriales;f_Crocinitomicaceae;g_M0103	Bacteroidia	284.07	221.419	210.162	289.958	752.713	765.108	372.303	243.506	233.807	299.196	692.592	575.493	254.702	381.01	472.038	390.106	485.784	760.54	806.778	321.698	974.567	1947.14	525.887	481.094	1353.23	536.137	1057.9	689.68	1140.78	568.538	403.079	486.79	394.236	1094.36	5751.86	988.092
d_Bacteria;p_Bacteroidota;c_Bacteroidia;o_Flavobacteriales;f_Crocinitomicaceae;g_M0103;s_M0103 sp006227105	Bacteroidia	517.564	283.937	1105.62	232.634	1464.2	959.744	358.033	606.51	208.207	625.749	824.873	1027.04	556.074	1065.12	451.273	936.274	1009.13	936.049	1016.13	567.423	722.66	2478.59	1403.33	2216.83	1032.93	967.923	1451.23	807.498	980.575	831.009	960.864	758.276	2066.34	6814.51	7074.51	1166.07
d_Bacteria;p_Bacteroidota;c_Bacteroidia;o_Flavobacteriales;f_Flavobacteriaceae;g_Robiginitalea	Bacteroidia	373.381	523.65	1588.89	1008.9	858.297	921.301	1207.15	1018.87	1044.77	1018.96	1036.98	1413.61	791.231	1644.6	1538.68	2670.95	1004.8	1073.84	1004.04	1067.48	2477.72	1517.62	1343.28	2315.9	2776.71	1448.42	2220.75	1858.71	1601.34	1510.07	1606.18	1644.41	3247.9	8850.56	3781.75	1753.37
d_Bacteria;p_Bacteroidota;c_Bacteroidia;o_Flavobacteriales;f_Schleiferiaceae;g_JAUHWL01;s_JAUHWL01 sp030424545	Bacteroidia	128.352	197.932	200.998	121.014	333.257	597.07	311.77	405.704	218.824	467.777	612.543	535.343	295.437	622.294	393.155	256.513	573.104	670.267	557.088	272.342	342.028	1334.82	697.021	1114.03	451.239	785.268	498.912	1414.03	3493.35	781.008	638.822	461.582	378.898	1043.49	3430.58	696.375
d_Bacteria;p_Campylobacterota;c_Campylobacteria;o_Campylobacterales;f_Sulfurimonadaceae;g_Sulfuricurvum	Campylobacteria	82.7692	133.685	195.94	191.957	225.545	288.706	231.63	222.865	159.66	1447.76	469.075	492.523	226.817	237.03	291.347	256.42	614.474	491.938	380.94	186.117	528.27	668.836	361.359	438.2	678.952	5074.71	554.135	835.258	507.82	1196.48	366.322	563.148	368.761	1025.73	1738.99	528.805
d_Bacteria;p_Campylobacterota;c_Campylobacteria;o_Campylobacterales;f_Sulfurimonadaceae;g_Sulfuricurvum	Campylobacteria	52.0831	87.7798	158.024	292.361	141.972	598.533	165.289	136.809	116.935	591.382	825.328	466.701	139.968	143.887	210.752	172.107	521.074	872.665	376.59	120.553	924.451	1684.42	238.956	256.224	1273.01	1949.84	515.716	847.814	534.545	582.605	225.802	299.063	287.279	812.291	3999.45	533.645
d_Bacteria;p_Campylobacterota;c_Campylobacteria;o_Campylobacterales;f_Sulfurimonadaceae;g_Sulfuricurvum	Campylobacteria	92.3062	149.742	435.383	737.115	231.013	422.5	285.947	270.154	307.805	440.377	536.254	570.817	270.982	264.018	352.025	470.713	441.117	549.977	382.709	234.033	2276.29	824.891	462.685	509.252	2910.35	940.903	727.541	1654.47	474.419	593.173	455.926	605.728	820.176	2239.64	2077.55	645.586
d_Bacteria;p_Campylobacterota;c_Campylobacteria;o_Campylobacterales;f_Sulfurimonadaceae;g_Sulfuricurvum	Campylobacteria	88.1058	125.334	193.81	159.112	224.582	318.805	204.948	219.591	125.053	1078.23	454.505	431.889	210.675	223.316	260.161	231.292	542.144	538.206	359.293	175.578	505.076	767.83	334.805	459.42	663.793	3717.91	558.414	731.251	506.691	787.777	344.015	459.872	367.331	1026.26	2081.91	489.872
d_Bacteria;p_Campylobacterota;c_Campylobacteria;o_Campylobacterales;f_Sulfurimonadaceae;g_Sulfuricurvum	Campylobacteria	90.8085	123.275	208.23	273.332	241.678	634.239	180.614	192.163	104.281	375.032	830.51	497.405	186.76	203.416	231.726	252.351	400.267	934.462	367.91	156.505	945.706	1618.62	297.439	497.939	1316.76	1006.88	750.689	914.665	524.364	681.096	307.773	355.954	393.347	1133.85	4873.13	468.758
d_Bacteria;p_Campylobacterota;c_Campylobacteria;o_Campylobacterales;f_Sulfurovaceae;g_Sulfurovum	Campylobacteria	39.3636	57.8433	95.5051	60.12	108.742	143.761	93.3097	104.418	59.1616	920.995	305.36	263.119	103.46	112.568	112.21	113.529	249.626	327.118	227.031	83.0183	185.612	357.544	147.328	199.691	235.659	3292.93	192.33	411.101	293.546	566.729	177.61	207.782	181.415	513.629	937.772	309.163
d_Bacteria;p_Chloroflexota;c_Anaerolineae;o_4572-78;f_J111;g_DSQQ01	Anaerolineae	266.156	918.586	3598.59	925.698	625.851	860.198	2226.47	1121.46	1451.38	1043.23	2145.97	2468.52	1640.33	8336.09	2798.11	4266.25	1655.9	2232.81	4576.55	6261.5	2105.98	1332.25	1495.72	1174.23	2452.56	1369.66	2793.84	1747.9	2262.82	3215.45	1802.54	4151.31	6490.65	17783.9	3389.23	7147.6
d_Bacteria;p_Chloroflexota;c_Anaerolineae;o_Anaerolineales	Anaerolineae	204.202	494.356	1999.97	614.286	516.355	785.77	698.88	1059.36	632.481	1056.2	1509.19	1354.9	1047.99	1271.53	884.685	2239.11	1626.23	1589.19	1207.36	860.069	1399.32	1255.75	1905.66	3081.37	1643.12	1447.61	1613.79	1497.41	1786.59	1524.56	1711.57	1475.98	4118.81	10640.3	3314.23	1677.12
d_Bacteria;p_Chloroflexota;c_Anaerolineae;o_Anaerolineales;f_Anaerolineaceae;g_Bellilinea;s_Bellilinea sp021848775	Anaerolineae	137.863	580.409	467.243	436.529	340.205	510.724	1280.61	1521.18	779.471	1162.02	1526.03	995.157	1877.85	829.522	1607.58	1273.06	706.403	1545.07	897.216	956.152	1044.12	873.596	1010.19	1185.01	1204.32	992.637	1302.23	2220.62	901.92	1181.99	2442.2	4160.65	874.731	2460.34	2240.85	1327.19
d_Bacteria;p_Chloroflexota;c_Anaerolineae;o_Anaerolineales;f_UBA4823;g_DATCYX01;s_DATCYX01 sp036526235	Anaerolineae	358.578	1340.1	2693.19	1244.72	851.784	1083.34	2509.03	3385.97	1617.94	2548.75	2691.15	2604.99	3827.11	3328.11	3163.54	4429.48	1722.27	2827.15	3188.15	5065.79	2980.45	1650.5	2812.92	1910.92	3477.07	2020.26	3371.49	3052.24	2083.06	3576.86	5369.38	5381.75	4945.62	14852.1	4312.12	4764.79
d_Bacteria;p_Chloroflexota;c_Anaerolineae;o_Anaerolineales;f_Villigracilaceae;g_Fen-1038	Anaerolineae	139.947	256.305	339.189	242.66	346.442	341.861	541.613	491.267	392.809	543.848	697.099	666.501	453.661	585.283	691.218	509.115	978.701	746.805	555.943	444.301	551.289	586.633	779.653	7455.28	665.405	906.087	728.465	764.366	777.689	911.898	807.473	1051.38	671.905	1781.15	1526.29	830.685
d_Bacteria;p_Chloroflexota;c_Anaerolineae;o_Anaerolineales;f_Villigracilaceae;g_Villigracilis	Anaerolineae	278.43	716.443	2892.5	1013.18	693.426	1314.86	910.415	1411.03	1075.18	2152.23	2546.1	2097.65	1680.56	1812.73	1189.06	2453.78	2587.42	2712.68	1865.43	1606.39	2070.78	2004.12	1497.94	2868.3	2427.2	4606.84	2364.9	2196.91	3115.56	3306.06	2323.44	1754.65	5880.88	16511	4957.44	2860.16
d_Bacteria;p_Cyanobacteriota;c_Cyanobacteriia;o_Cyanobacteriales;f_Laspinemataceae;g_Planktothricoides;s_Planktothricoides raciborskii	Cyanobacteriia	382.209	963.532	586.852	681.668	1074.03	834.967	622.377	703.713	422.617	796.492	7772.07	1423.97	735.226	1512.61	788.558	777.39	1192.92	8826.13	1954.76	554.583	2116.91	1763.96	1490.43	1305.1	2964.91	1453.21	1990.8	1315.11	3403.98	1499.19	1131.01	1275.41	1154.07	3211.22	4765.75	2365.12
d_Bacteria;p_Desulfobacterota B;c_Binatia;o_UBA9968;f_UBA9968;g_JBGPIK01;s_JBGPIK01 sp041484845	Binatia	1130.93	963.405	1933.18	1500.2	2884.56	1424.74	1948.15	7083.05	1798.19	4629.61	2811.52	2888.57	3091.78	3590.19	2478.4	1846.21	2076.23	2960.21	2440.54	6018.75	3391.58	2251.38	4049.36	1996.15	4007.52	2727.72	2495.81	2668.8	4167.57	4048.42	11702	5881.85	3796.9	10804.9	5638.21	4009.45
d_Bacteria;p_Desulfobacterota;c_Desulfobacteria;o_Desulfobacterales;f_JAHEIW01;g_JAHEIW01;s_JAHEIW01 sp037388985	Desulfobacteria	1193.61	209.514	1027.87	650.341	892.424	544.686	3259.97	1422.3	1523.61	2182.59	2031.6	1581.71	3157.16	797.892	2004.34	3877.58	1918.8	1690.16	5050.29	1690.16	2298	3810.41	2998.37	2169.41	3114.27	1267.08	3528.77	3903.56	5219.07	2768.41	7214.68	3130.84	5997.02	5826.9	8536.3	3735.27
d_Bacteria;p_Desulfobacterota;c_Desulfobacteria;o_Desulfobacterales;f_UBA2174 A;g_SpSt-501	Desulfobacteria	1335.23	327.416	1396.16	2407.9	2331.87	1793.18	2750.92	1831.46	2472.24	3370.68	3771.74	2427.51	3567.69	1362.81	1528.46	2876.08	4320.42	3900.83	2881.75	1900.83	4228.49	3543.55	3633.09	4385.3	6192.17	3298.73	4218.76	5388.58	2717.28	3489.73	8963.78	3642.69	2665.13	10427.9	9335.22	5012.76
d_Bacteria;p_Desulfobacterota;c_Desulfuromonadia;o_Geobacterales;f_Geobacteraceae;g_Geomonas	Desulfuromonadia	10250	904.484	1050.98	1767.93	24994.6	1610.15	1704.61	1644.47	2692.22	1889.28	1621.09	2460.84	1493.05	1592.46	2163.26	2116.6	2540.43	1678.41	1711.3	1328.95	2270.88	1621.05	2650.28	2288.46	2330.21	2816.72	2658.7	2868.06	2597.39	3444.32	2768.09	3611.97	2074.03	5397.27	4163.23	3298.59
d_Bacteria;p_Desulfobacterota;c_DSM-4660;o_Desulfatiglandales;f_HGW-15;g_JAFGDM01;s_JAFGDM01 sp016932115	DSM-4660	384.35	503.504	572.66	449.855	947.432	596.468	1358.84	1021.74	850.081	981.401	1123.53	1333.77	910.939	795.022	1738.04	1048.58	1644.73	1179.77	963.416	703.418	1046.71	1096.45	1366.71	15735.9	1255.39	1390.84	1356.01	1799.51	1055.27	2877.29	1634.39	4086.81	1118.17	3052.26	2792.7	1486.1
d_Bacteria;p_Nitrospirota;c_Nitrospiria;o_Nitrospirales;f_Nitrospiraceae	Nitrospiria	167.265	812.347	454.681	421.352	402.202	523.82	1077.9	1097.53	703.635	853.945	1188.79	1041.19	1847.9	1781.75	1411.29	837.817	1614.39	1267.42	2047.34	1215.32	945.079	940.641	2296.73	589.85	1128.64	733.229	1609.56	1436.77	1895.98	1799.62	1747.02	2800.38	900.711	2358.17	2338.7	3385.56
d_Bacteria;p_Omnitrophota;c_Koll11;o_Gygaellales;f_Profunditerraquicolaceae;g_UBA6249	Koll11	23.0287	40.5641	47.4107	45.6184	56.2916	55.4626	66.4595	74.3124	61.7884	81.6142	72.0379	98.2975	71.6412	64.1848	80.9162	81.3024	96.5147	77.702	77.5303	63.0344	90.1851	90.5745	102.494	1240.95	105.998	143.642	118.488	113.433	98.4394	133.965	118.885	161.453	95.9102	257.669	227.48	129.189
d_Bacteria;p_Omnitrophota;c_Omnitrophia;o_Omnitrophales;f_Aquincolibacteriaceae	Omnitrophia	64.0486	103.811	560.116	111.49	176.01	234.625	147.683	271.322	107.604	263.484	262.693	372.431	227.957	423.2	186.794	786.076	295.499	290.601	232.885	188.806	310.092	547.828	257.114	615.23	408.828	349.253	421.74	300.055	344.276	305.871	435.88	334.484	1080.33	3591.78	1406.67	343.433
d_Bacteria;p_Pseudomonadota;c_Alphaproteobacteria;o_Rickettsiales;f_Rickettsiaceae;g_Rickettsia	Alphaproteobacteria	923.568	84.1692	140.033	66.6	3284.85	155.298	81.6118	155.547	40.0451	183.758	222.232	273.369	151.725	222.495	100.957	131.091	289.236	269.827	210.445	107.287	212.367	368.254	201.279	329.199	302.295	356.051	307.263	197.145	271.555	240.379	242.502	262.904	267.574	745.283	1027.1	250.061
d_Bacteria;p_Pseudomonadota;c_Gammaproteobacteria;o_Enterobacterales;f_Aeromonadaceae;g_Tolumonas;s_Tolumonas sp003251455	Gammaproteobacteria	222.304	155.981	227.346	129.031	550.601	223.822	239.686	282.275	145.395	316.776	2580.58	580.487	276.102	298.475	294.411	312.43	3775.44	2901.24	355.491	211.814	349.921	483.131	368.572	527.833	446.617	571.543	484.635	420	1426.81	519.629	437.011	504.691	470.673	1319.07	1277.99	493.736
d_Bacteria;p_Pseudomonadota;c_Gammaproteobacteria;o_Enterobacterales;f_Enterobacteriaceae;g_Pectobacterium	Gammaproteobacteria	319.089	402.155	496.997	542.426	735.793	726.559	662.539	702.05	667.547	770.847	892.001	29777	664.927	712.807	862.644	809.125	1034.83	1006.37	827.13	573.594	858.281	892.28	998.694	1101.71	992.395	1265.03	1167.02	1077.83	1143.46	1307.29	1157.56	1376.04	968.717	2547.09	2342.29	1353.63
d_Bacteria;p_Pseudomonadota;c_Gammaproteobacteria;o_Enterobacterales;f_Enterobacteriaceae;g_Salmonella	Gammaproteobacteria	66.2751	66.0095	75.1379	79.6534	145.279	92.4757	99.6002	114.006	122.705	124.789	116.436	2860.22	105.027	127.616	136.796	136.012	157.38	126.413	124.096	100.305	129.967	141.662	163.667	171.865	147.42	188.625	165.858	165.414	184.832	211.352	173.876	218.737	140.9	376.688	340.879	191.54
d_Bacteria;p_Pseudomonadota;c_Gammaproteobacteria;o_Methylococcales;f_Methylomonadaceae;g_Methylovulum;s_Methylovulum sp903927955	Gammaproteobacteria	0.446056	1.14636	1.24156	1.85968	1.52977	1.47985	2.36358	1.86566	3.14027	2.26371	2.02549	2.93664	2.202	3.18988	3.15493	2.80513	2.97974	2.26838	2.64635	2.56195	3.1063	3.13198	28.8058	2.65637	2.49423	3.36038	3.48246	2.93453	3.30303	4.99057	3.90363	7.35183	2.27678	8.57511	5.46538	8.92668
d_Bacteria;p_Pseudomonadota;c_Gammaproteobacteria;o_Thiohalomonadales;f_Thiohalomonadaceae;g_DASWUD01;s_DASWUD01 sp036401755	Gammaproteobacteria	201.528	1059.6	437.402	514.409	478.989	738.781	1200.38	1053.34	1110.73	918.079	958.368	1121.99	1162.26	564.672	1521.94	753.912	737.863	981.061	811.266	577.044	767.41	1011.56	9887.44	912.626	792.054	1081.77	1469.73	1210.26	1057.47	1622.97	1650.82	5383.18	814.919	2231.55	2576.46	1443.31
d_Bacteria;p_Pseudomonadota;c_Gammaproteobacteria;o_UBA6429;f_Thiohalophilaceae;g_RI-92	Gammaproteobacteria	40.3181	109.543	73.4901	84.3571	101.308	101.269	180.314	172.586	165.871	159.704	163.492	248.736	152.843	134.725	227.184	135.179	219.785	170.45	184.72	99.2815	134.539	139.529	211.092	172.899	150.094	210.021	217.133	271.852	184.427	408.113	267.183	4106.71	147.964	382.005	358.259	290.346
Hermodarchaeia;o_Hermodarchaeales;f_Hermodarchaeaceae;g_Hermodarchaeum;s_Hermodarchaeum sp016550395	Hermodarchaeia	49.4212	65.7822	1717.14	162.534	126.923	74.8031	98.8541	86.3835	64.0632	100.737	116.754	642.493	92.4216	107.681	122.796	1060.61	141.083	141.533	104.765	62.4626	399.136	157.144	116.875	3031.09	552.207	194.093	227.107	258.526	2262.92	197.816	133.042	145.857	3331.68	9955.7	407.673	137.168

### Sheet: ST2
Class	Fermentation	C1 metabolism	Methanotrophy	Methanogenesis	Carbon fixation	Ammonia oxidation	N2 fixation	Nitrite oxidation	Nitrate reduction	Nitrite reduction	Nitric oxide reduction	Nitrous oxide reduction	Anammox	Sulfer & sulfide oxidation	Sulfer & sulfide reduction	Thiosulfate oxidation	Sulfite reduction	FeFe hydrogenase	Ni-Fe Hydrogenase	Oxidative phosphorylation	Oxygen metabolism	Urea utilization	Selenate reduction	Iron oxidation	Iron reduction	As cycling
Alphaproteobacteria	0.451583	0	20.2	0	0	0	0	0	0	0	0	0	0	15.7785	0	0	0	0	0	0	0.44998	0	0	0	0.470614	0
Aminicenantia	2.93472	0	0	0	0	0	0	10.1256	0	3.72597	0	0	0	4.3535	0	0	10.7869	7.71122	5.3367	0	2.92431	0	11.838	6.68111	3.0584	0
Anaerolineae	16.3274	0	1.06	0	30.5822	0	27.8652	44.0377	22.8637	23.8171	3.85774	0	0	3.24	0	0	30.7275	0	22.1081	0	16.2695	0	57.9382	11.4275	7.78014	17.3446
Babeliae	0.380671	0	0	0	0	0	0	0	0	0	0	0	0	0	0	0	0	0	0	0	0	0	0	0	0	0
Bacteroidia	31.1051	0	0	0	0	0	0	0	11.9569	13.0252	29.2812	87.6564	0	23.0917	0	0	6.68458	48.3927	12.7011	0	30.3117	0	8.21486	11.421	32.0156	35.2548
Binatia	0	27.3584	0	0	0	0	0	25.0326	9.50928	0	11.1068	0	0	0	0	0	0	0	0	0	4.58436	0	0	10.4738	4.79458	6.14429
Campylobacteria	1.96691	0	0	0	15.0002	0	13.3875	0	7.19793	0	0	0	0	5.46706	0	26.8821	0	0	3.79708	100	2.25021	0	0	0.956256	4.58203	4.65084
Clostridia	0.906721	0	0	0	2.11	0	0	0	0	0	0	0	0	0	0	0	0	3.75716	0	0	0	0	5.76785	0	0.944933	0
Cyanobacteriia	2.3447	0	0	0	16.16	0	0	0	0	0	0	0	0	4.83	0	0	0	0	0	0	2.33637	86.1536	0	5.33787	0	0
Desulfobacteria	10.6364	0	0	0	0	0	28.8618	0	5.27717	28.0489	19.5143	0	0	0	66.2409	0	9.38438	16.8402	19.3419	0	8.05454	0	16.2411	9.25216	11.0846	8.77741
DSM-4660	2.21805	0	0	0	0	0	0	0	0	0	0	0	0	0	33.7591	0	0	0	4.03344	0	2.21017	0	0	0	2.31152	0
Gammaproteobacteria	5.60768	15.2167	40.62	0	17.048	0	21.6515	0	7.06972	10.187	0	0	0	20.6	0	73.1179	7.71381	0	7.9455	0	5.58777	13.8464	0	1.51408	3.65695	3.92076
Hermodarchaeia	0	5.64543	0	0	0	0	0	0	0	0	0	0	0	0	0	0	0	0	0	0	0	0	0	0	0	0
Ignavibacteria	7.05625	0	0	0	0	0	0	0	8.75821	9.78178	9.87065	11.6877	0	8.27844	0	0	10.3613	23.124	0	0	7.03121	0	0	13.0061	7.35363	5.28354
Koll11	0.162617	0	0	0	0	0	0	0	0	0	0	0	0	0	0	0	0	0	0.295714	0	0	0	0	0	0.16947	0
Kryptoniia	1.59082	0	0	0	0	0	0	0	0	5.52017	3.8405	0	0	0	0	0	5.84724	0	2.89285	0	1.58517	0	0	3.62162	1.65786	2.12457
Methanobacteria	0	0.301425	8.06	4.00123	0.30786	0	0	0	0	0	0	0	0	0	0	0	0	0	0	0	0	0	0	0	0.0528248	0
Methanosarcinia	1.15046	7.09203	0	86.26	0.44198	0	8.17022	0	0.155837	0	0	0.656022	100	0	0	0	0	0.174694	0	0	0	0	0	0.171643	1.25804	1.53646
Micrarchaeia	0.576796	3.42997	0	0	0	0	0	0	0	0	0	0	0	0	0	0	0	0	0	0	0	0	0	0	0.601104	0
Nitrososphaeria	0	0	0	0	0.074919	100	0	0	0.0198678	0	0	0	0	0	0	0	0	0	0	0	0	0	0	0	0	0
Nitrospiria	1.69848	0	0	0	13.2382	0	0	9.24155	3.51064	5.89377	0	0	0	0	0	0	0	0	3.08864	0	1.69246	0	0	0	1.77006	2.26835
Omnitrophia	0	0	0	0	0	0	0	0	0	0	0	0	0	0	0	0	0	0	0	0	0.580784	0	0	0	0.607416	0
Syntropharchaeia	0.00896966	0	0	0.708042	0	0	0.0636998	0	0	0	0	0	0	0	0	0	0	0	0	0	0	0	0	0	0.00934767	0
Terriglobia	9.44467	40.956	0	0	0	0	0	0	19.2884	0	22.5288	0	0	12.99	0	0	0.94	0	12.7318	0	11.7334	0	0	21.2417	12.2715	9.35046
Thermoplasmata	1.30596	0	30.06	9.03	5.03169	0	0	0	0	0	0	0	0	1.37541	0	0	17.5516	0	1.86278	0	0.280598	0	0	0.0572577	1.33479	0.505885
UBA10030	2.12506	0	0	0	0	0	0	11.5626	4.39234	0	0	0	0	0	0	0	0	0	3.86435	0	2.11752	0	0	4.83785	2.21462	2.83805

### Sheet: Sheet1
Gene(s)	KO	Role	Enzyme / Protein	Specific function in carbon cycling
cdhA	K00192	CO₂ fixation	Acetyl-CoA decarbonylase/synthase, catalytic subunit	Reduces CO₂ to acetyl-CoA in the Wood–Ljungdahl pathway
cooS/acsA	K00198	CO₂ fixation	Carbon monoxide dehydrogenase catalytic subunit	Reversible CO₂ ↔ CO interconversion in the Wood–Ljungdahl pathway
fwdB, fmdB	K00201	CO₂ fixation	Formylmethanofuran dehydrogenase subunit B	Catalyzes the first reduction step of CO₂ during methanogenesis
fwdE, fmdE	K11261	CO₂ fixation	Formylmethanofuran dehydrogenase subunit E	Electron transfer during CO₂ reduction
fwdF, fmdF	K00205	CO₂ fixation	Formylmethanofuran dehydrogenase subunit F	Electron transfer during CO₂ reduction
korA	K00174	CO₂ fixation	2-Oxoglutarate:ferredoxin oxidoreductase α subunit	Catalytic subunit of reverse TCA enzyme
korB	K00175	CO₂ fixation	2-Oxoglutarate:ferredoxin oxidoreductase β subunit	Catalytic/electron transfer subunit of reverse TCA enzyme
korC	K00176	CO₂ fixation	2-Oxoglutarate:ferredoxin oxidoreductase γ subunit	Iron-sulfur electron-transfer subunit of reverse TCA enzyme
korD	K00177	CO₂ fixation	2-Oxoglutarate:ferredoxin oxidoreductase δ subunit	Accessory subunit of reverse TCA enzyme
rbcL	K01601	CO₂ fixation	Ribulose-1,5-bisphosphate carboxylase/oxygenase large subunit (RuBisCO)	Catalyzes CO₂ fixation in the Calvin–Benson–Bassham cycle
fdhB	K00125	CO₂ production	Formate dehydrogenase β subunit	Oxidizes formate to CO₂
maeA	K00028	CO₂ production	NAD-dependent malic enzyme	Oxidative decarboxylation of malate to pyruvate
maeB	K00029	CO₂ production	NADP-dependent malic enzyme	Oxidative decarboxylation of malate to pyruvate
oadA	K01568	CO₂ production	Oxaloacetate decarboxylase α subunit	Decarboxylation of oxaloacetate
pdhA	K00161	CO₂ production	Pyruvate dehydrogenase E1 α subunit	Converts pyruvate to acetyl-CoA with CO₂ release
pdhB	K00162	CO₂ production	Pyruvate dehydrogenase E1 β subunit	Catalytic subunit of pyruvate dehydrogenase
porA	K00169	CO₂ production	Pyruvate:ferredoxin oxidoreductase α subunit	Oxidative decarboxylation of pyruvate
porB	K00170	CO₂ production	Pyruvate:ferredoxin oxidoreductase β subunit	Catalytic/electron transfer subunit
porC, porG	K00172	CO₂ production	Pyruvate:ferredoxin oxidoreductase γ subunits	Iron-sulfur electron-transfer subunits
porD	K00171	CO₂ production	Pyruvate:ferredoxin oxidoreductase δ subunit	Accessory subunit of POR complex
mmoB	K16160	Methane oxidation	Soluble methane monooxygenase regulatory protein B	Regulates methane oxidation by MMO
mmoC	K16161	Methane oxidation	Soluble methane monooxygenase reductase	Electron transfer to MMO
mmoD	K16162	Methane oxidation	Soluble methane monooxygenase accessory protein	Regulates MMO activity
mmoY	K16158	Methane oxidation	Soluble methane monooxygenase hydroxylase β subunit	Catalytic component of soluble MMO
mmoZ	K16159	Methane oxidation	Soluble methane monooxygenase hydroxylase α subunit	Catalytic component of soluble MMO
pmoA	K10944	Methane oxidation	Particulate methane monooxygenase α subunit	Catalyzes methane oxidation to methanol
pmoB	K10945	Methane oxidation	Particulate methane monooxygenase β subunit	Catalytic component of pMMO
pmoC	K10946	Methane oxidation	Particulate methane monooxygenase γ subunit	Structural/catalytic component of pMMO
mcrA	K00399	Methane production	Methyl-coenzyme M reductase α subunit	Catalyzes the final step of methanogenesis
mcrA2	K00400	Methane production	Methyl-coenzyme M reductase α subunit (isoenzyme)	Alternative catalytic α subunit in methanogenesis
mcrB	K00401	Methane production	Methyl-coenzyme M reductase β subunit	Structural/catalytic subunit of MCR complex
